# Discovery of paralogous GnRH and corazonin signaling systems in an invertebrate chordate

**DOI:** 10.1101/2023.03.06.531269

**Authors:** Luis Alfonso Yañez Guerra, Meet Zandawala

**Affiliations:** Living Systems Institute, University of Exeter, Exeter EX4 4QD, UK; Neurobiology and Genetics, Theodor-Boveri-Institute, Biocenter, Julius-Maximilians-University of Würzburg, Am Hubland, 97074 Würzburg, Germany

**Keywords:** Neuropeptide, GPCR, Evolution, Gonadotropin-releasing hormone, Adipokinetic hormone, Corazonin, Hidden Markov Model

## Abstract

Gonadotropin-releasing hormone (GnRH) is a key regulator of reproductive function in vertebrates. GnRH is related to the corazonin (CRZ) neuropeptide which influences metabolism and stress responses in insects. Recent evidence suggests that GnRH and CRZ are paralogous and arose by a gene duplication in a common ancestor of bilaterians. Here we report the identification and complete characterization of the GnRH and CRZ signaling systems in the amphioxus *Branchiostoma floridae*. We have identified a novel GnRH peptide (YSYSYGFAP-NH_2_) that specifically activates two GnRH receptors and a CRZ peptide (FTYTHTW-NH_2_) that activates three CRZ receptors in *B. floridae*. The latter appear to be promiscuous, as two CRZ receptors can also be activated by GnRH in the physiological range. Hence, there is a potential for cross-talk between these closely-related signaling systems. Discovery of both the GnRH and CRZ signaling systems in one of the closest-living relatives of vertebrates provides a framework to discover their roles at the transition from invertebrates to vertebrates.

**Significance:** Identifying neuropeptides and resolving the relationships of neuropeptides across different phyla is challenging due to their short sequences. Here we resolve a controversy regarding the identities and evolutionary relationships of a family of homologous neuropeptides that include the well-known human reproductive hormone gonadotropin-releasing hormone (GnRH) and insect stress hormone corazonin (CRZ). We have discovered bona fide GnRH and CRZ signaling systems in *Branchiostoma* which provides a basis for investigating the evolution of the physiological roles of these neuropeptides in one of the closest living relatives of vertebrates.
