## Supplementary material for "Discovery of paralogous GnRH and corazonin signaling systems in an invertebrate chordate": SupplementaryFile5_Transcriptomic_Sources.xlsx

### Sheet: Summary_BUSCOSformated
		Species							Species	Completeness	Singles	Doubles	Fragmented	Missing	BUSCOS
Ambulacraria	Echinodermata	Asterias rubens		https://www.ncbi.nlm.nih.gov/data-hub/genome/GCF_902459465.1/					Asterias rubens	98.7	77.1	21.6	0.2	1.1	N:255
Ambulacraria	Hemichordata	Saccoglossus kowalevskii			https://groups.oist.jp/molgenu/hemichordate-genomes				Saccoglossus kowalevskii	94.1	91.4	2.7	3.5	2.4	n:255
Ambulacraria	Echinodermata	Strongylocentrotus purpuratus		UniProt	UP000007110				Strongylocentrotus purpuratus	87.9	81.4	6.5	7.4	4.7	n;255
Chordata	Cephalochordata	Branchiostoma belcheri			http://genome.bucm.edu.cn/lancelet/download_data.php				Branchiostoma belcheri	96.9	85.1	11.8	2.4	0.7	n:255
Chordata	Cephalochordata	Branchiostoma floridae		https://www.ncbi.nlm.nih.gov/assembly/GCF_000003815.2/					Branchiostoma floridae	91.5	88.5	3	3.6	4.9	N:255
Chordata	Urochordata	Ciona intestinalis		UniProt	UP000008144				Ciona intestinalis	85.5	85.5	0	7.1	7.4	n:255
Chordata	Craniata	Danio rerio		UniProt	UP000000437				Danio rerio	99.2	96.5	2.7	0.4	0.4	n:255
Chordata	Craniata	Gallus gallus		UniProt	UP000000539				Gallus gallus	96.1	86.3	9.8	2	1.9	n:255
Chordata	Craniata	Homo sapiens		UniProt	UP000005640				Homo sapiens	100	97.6	2.4	0	0	n:255
Chordata	Craniata	Latimeria chalumnae		UniProt	UP000008672				Latimeria chalumnae	91	89.8	1.2	3.9	5.1	n:255
Chordata	Craniata	Mus musculus		UniProt	UP000000589				Mus musculus	100	98	2	0	0	n:255
Chordata	Craniata	Petromyzon marinus		UniProt	UP000245300				Petromyzon marinus	54.5	52.9	1.6	9.8	35.7	n:255
Chordata	Craniata	Xenopus tropicalis		UniProt	UP000008143				Xenopus tropicalis	96.9	89.4	7.5	0.8	2.3	n:255
Cnidaria	Cubozoa	Alatina Alata		https://bitbucket.org/caseywdunn/cnidaria2014-assemblies/src/master/Cnidaria_Transcriptomes/					Alatina Alata	96.5	76.5	20	2.4	1.1	n:255
Cnidaria	Hydrozoa	Clytia hemisphaerica		http://marimba.obs-vlfr.fr/organism/Clytia/hemisphaerica					Clytia hemisphaerica	91.8	56.5	35.3	5.5	2.7	n:255
Protostomia	Ecdysozoa	Bombyx mori		UniProt	UP000005204				Bombyx mori	99.2	58.7	40.5	0.2	0.6	n:255
Protostomia	Ecdysozoa	Tribolium castaneum		UniProt	UP000007266				Tribolium castaneum	97.3	96.9	0.4	2	0.7	n:255
Protostomia	Ecdysozoa	Rhodnius prolixus		UniProt	UP000015103				Rhodnius prolixus	86.3	85.4	0.9	5.5	8.2	n:255
Protostomia	Ecdysozoa	Daphnia pulex		UniProt	UP000000305				Daphnia pulex	94.9	92.5	2.4	1.5	3.6	n:255
Protostomia	Ecdysozoa	Caenorhabditis eleganx		UniProt	UP000001940				Caenorhabditis elegans	78	77	1	2.2	19.8	n:255
Protostomia	Ecdysozoa	Priapulus caudatus		NCBI	PRJNA20497				Priapulus caudatus	89	73.3	15.7	7.8	3.2	n:255
Protostomia	Spiralia	Lottia gigantea		UniProt	UP000030746				Lottia gigantea	96.5	95.7	0.8	2.4	1.1	n:255
Protostomia	Spiralia	Octopus bimaculoides		UniProt	UP000053454				Octopus bimaculoides	87.9	87.5	0.4	9.4	2.7	n:255
We ran BUSCO v5.2.1 (Manni et al. 2021) in protein mode and with the database “eukaryota_odb10” (Creation date of the database: January 2023), and a total number of (Benchmarking Universal Single-Copy Orthologs) 255.
In the case of Alatina alata, Branchiostoma belcheri and Branchiostoma floridae we obtained their transcriptomes and translated them into proteomes using transdecoder (using the predict option) before running the BUSCO v5.2.1 analysis.
The completeness value represents the amount of Benchmarking Universal Single-Copy Orthologs present in each species, with single representing the ones present in one copy, doubles representing the ones that are present in multiple copies, fragmented representing the incomplete and missing representing the missing BUSCO's.
