## Supplementary material for "Discovery of paralogous GnRH and corazonin signaling systems in an invertebrate chordate": SupplementaryFile10_rawdata_empty_vector.xlsx

### Sheet: gnRHCrzControlBranchipostomapap
	neg	neg	-12	-11	-10	-9	-8	-7	-6	-5	-4	ATP
GnRH	1727.24	3140.74	2614.81	3671.56	2793.2	3826.66	3322.72	2099.15	2097.36	4187.95	1913.35	21307												1				1	8	TimeTags	1	50	50	2	16
GnRH	1379.62	2442.68	4692.42	3497.92	3493.78	3157.5	1398.73	2795.71	2095.57	2093.82	2782.55	19086.8
GnRH	2416.43	1394.49	3139.26	2973.7	1570.94	1929.29	3319.5	2099.1	3146.2	2094.58	4000.01	19758.1
CRZ	1036.6	1393.91	2616.92	2621.57	1746.91	2451.23	2444.83	2448.77	1045.15	1341.2	2260.43	23824.3
CRZ	2413.66	3133.85	1395.5	3146.25	2445.27	8590.15	1747.39	3327.55	1744.16	1220.92	3130.87	21019.9
CRZ	1209.07	1568.03	2094.41	2449.61	2271.44	1929.13	2442.9	4540.04	2093.04	2439.9	3999.46	18883.2
CRZ-ext	2761.18	1742.57	3824.86	1924.03	2796.46	1752.74	2446.65	1748.85	697.697	2440.35	3488.89	22827.9
CRZ-ext	1035.34	2613.49	1744.29	3146.83	1396.37	4555.43	873.986	3149.29	2095.41	3137.22	1740.13	21925.3
	neg	neg	-12	-11	-10	-9	-8	-7	-6	-5	-4	ATP
GnRH_average	1841.1	2325.97	3482.16	3381.06	2619.31	2971.15	2680.31	2331.32	2446.38	2792.12	2898.64	20050.6
CRZ	1553.11	2031.93	2035.61	2739.14	2154.54	4323.5	2211.7	3438.78	1627.45	1667.34	3130.25	21242.5
CRZ-ext	1898.26	2178.03	2784.58	2535.43	2096.42	3154.09	1660.32	2449.07	1396.55	2788.79	2614.51	22376.6
