## Supplementary material for "Discovery of paralogous GnRH and corazonin signaling systems in an invertebrate chordate": SupplementaryFile11_rawdata_receptor_characterization.xlsx

### Sheet: SupplementaryFile11_raw_data_re
Transfection (biological replicate)	Technical replicate	Receptor	Peptide	0	1e-12	1e-11	1e-10	1e-09	1e-08	1e-07	1e-06	1e-05	0.0001	atp
1	1	BfloR5	GnRH	518.803	179.012	430.766	608.353	322.649	376.476	572.648	679.429	661.388	1926.29	7412.03
1	2	BfloR5	GnRH	500.505	429.737	287.186	376.036	250.943	537.123	607.573	840.617	1090.86	3138.3	7953.45
1	1	BfloR5	CRZ	465.105	608.537	717.233	2181.06	4356.45	7497.41	11996.3	13834.2	16396.5	14038.6	4720.08
1	2	BfloR5	CRZ	697.844	519.018	1615.08	3668.43	4625.48	7215.21	12251.4	13197.1	17648	17338.6	8033.99
1	3	BfloR5	CRZ	429.348	733.667	1687.48	3202.1	5880.15	6676.89	15472.9	16408	17147.5	12126	7691.96
1	1	BfloR5	CRZ-ext	518.917	698.441	412.575	393.534	806.556	788.477	1163.21	4882.38	9009.08	6331.16	7071.01
1	2	BfloR5	CRZ-ext	733.769	572.624	502.446	411.1	663.224	519.274	1054.74	5330.63	7779.98	4920.18	5176.28
1	3	BfloR5	CRZ-ext	285.777	304.434	609.332	716.234	286.723	590.744	1144.59	3091.17	6277.25	6009.87	5344.61
2	3	BfloR5	GnRH	500.074	412.516	537.367	394.988	429.567	483.041	161.191	393.114	1587.87	1875.4	7723.81
2	4	BfloR5	GnRH	392.565	1003.63	430.147	304.847	196.806	358.172	358.197	428.318	1746.53	2251.15	6743.26
2	4	BfloR5	CRZ	661.333	735.397	555.723	930.764	2056.58	4441.78	7645.82	12332.2	14014.3	15586.4	9580.82
2	5	BfloR5	CRZ	571.37	376.453	537.603	941.125	1432.83	6822.47	7979.46	14403.8	14696.4	16985.7	15099.3
2	6	BfloR5	CRZ	642.599	645.703	717.14	574.574	1824.27	6356.55	10618.7	13490.2	14708.4	16033.2	28105
2	4	BfloR5	CRZ-ext	410.97	574.299	537.691	322.801	357.637	501.067	824.317	2750.67	5711.68	6749.76	5162.05
2	5	BfloR5	CRZ-ext	784.962	609.021	627.324	287.359	161.166	358.319	878.539	1965.79	5458.9	5270.29	5087.14
2	6	BfloR5	CRZ-ext	321.27	304.829	394.109	287.237	268.552	447.628	716.817	1286.7	3247.24	4499.68	5386.42
3	7	BfloR5	CRZ	3143.94	2480.31	2446.3	3969.12	6109.98	9271.41	11130.3	9946.82	10577.1	11243.9	29121.4
3	8	BfloR5	CRZ	3445.57	3364.16	4572.42	4855.59	9131.82	12346.9	13347.4	14065.1	13115.5	13663.4	31242.6
3	9	BfloR5	CRZ	4066.53	3984	4328.39	5399.84	11313.2	16282.1	17002.5	16654.7	15652.9	19745.9	27611.4
3	7	BfloR5	CRZ-ext	3445.27	4829.48	4366.73	4308.8	3982.21	4869.74	3949.52	6553.24	7575.28	5349.37	25072.9
3	8	BfloR5	CRZ-ext	3915.66	4304.02	4857.63	4742.43	4325.25	5095.81	4467.36	6926.4	8034.18	5968.58	23320
3	5	BfloR5	GnRH	2428.51	4865.1	4892.76	4705.28	4791.37	6725.18	10945.9	15328	11683.9	13392.1	26452.3
3	6	BfloR5	GnRH	3708.41	4208.96	4121.69	3631.65	3666.03	4292.05	8157.59	9924.01	11947.7	9967.5	28564.6
3	7	BfloR5	GnRH	2843.06	2724.39	3575.01	3349.05	3459.02	4947.26	7491.61	10225.1	9981.91	7693.57	26933.3
1	1	BfloR3	GnRH	637.371	397.098	822.066	697.652	2572.7	4088.34	8778.71	8342.44	9668.13	14878.7	18928.3
1	2	BfloR3	GnRH	270.73	934.57	804.716	769.599	2074.36	3780.31	9526.57	9098.99	9094.03	12026.8	24890.8
1	1	BfloR3	CRZ	947.907	576.276	966.434	948.821	2220.42	5599.7	10251.1	10048.7	12622.8	12928	23209.6
1	2	BfloR3	CRZ	912.526	180.556	1108.63	841.003	2439.15	6604.83	10784	9755.49	11657.5	12676.5	25265.4
1	3	BfloR3	CRZ	841.125	249.351	300.768	1180.99	2553.43	6659.13	9671.47	10815.8	12748.5	12546	22991.9
1	1	BfloR3	CRZ-ext	679.491	432.475	964.062	966.521	4043.16	1810.67	1968.58	5437.94	7564.47	7197.34	24305.5
1	2	BfloR3	CRZ-ext	858.994	468.952	428.278	822.447	1791.12	2062.66	2686.37	4228.04	6826.04	7362.16	19575.7
1	3	BfloR3	CRZ-ext	769.573	223.954	446.336	769.537	1560.44	1488.1	2490.12	3817.77	7312.19	7038.39	15652.2
2	4	BfloR3	CRZ	4382.12	6472.35	5627.51	10748.7	13638.6	14960.2	17739.9	19317.3	19352	19406.2	13677.6
2	5	BfloR3	CRZ	6489.59	9847.14	9002.8	6968.59	21924.8	20290.2	16579.1	18673.3	17001.5	19063.7	16347.6
2	6	BfloR3	CRZ	7837.01	9208.74	11554.1	14122.7	17675.4	19262.7	19051.5	20546.8	25695.4	27228.6	19187.4
2	4	BfloR3	CRZ-ext	6543.67	6543.67	9055.39	9731.2	9198.3	8380.26	7338.19	15994.3	18160.6	19565.4	16627.1
2	5	BfloR3	CRZ-ext	8105.74	7342.74	8706.06	10172.7	7196.21	7078.44	8480.99	19324.9	19683.2	15784.1	16190.4
2	3	BfloR3	GnRH	7712.05	10687.1	8139.34	9501.66	10726.2	17875.1	16256.9	19984.7	22709.7	20274.7	12002.6
2	4	BfloR3	GnRH	7119.15	10737.8	7753.52	7114.99	10567	18924.1	13598.1	18161.3	21294.2	20237.6	15876.1
2	5	BfloR3	GnRH	4577.44	7734.46	5392.99	6480.64	7160.23	13384.1	15719.5	15407.2	13814.9	13678	14947.9
3	6	BfloR3	GnRH	1560.76	3274.53	2637.79	1004.85	3356.68	5557.78	7435.11	7843.9	8894.01	10000.4	20046.5
3	7	BfloR3	GnRH	1672.77	2487.8	2225.05	1328.2	3211.89	5369.86	6967.31	8478.35	11284.4	10550.8	33518.9
3	6	BfloR3	CRZ	2578.15	3327.83	2404.06	1131.05	4540.48	8029.45	10929	12907.2	11611.7	13389.7	29377.4
3	7	BfloR3	CRZ	1562.93	2846.24	2063.48	1112.73	4288.37	9452.28	9170.47	10905.3	9308.59	13761	23198.9
3	8	BfloR3	CRZ	1168.92	2827.62	1866.67	1130.91	3677.86	7262.13	8488.99	11557.5	11371.9	11557.6	23011.4
3	7	BfloR3	CRZ-ext	2345.74	1472.38	1660.23	1435.74	1471.08	1344.24	1947.37	3451.81	6121.5	5690.1	12617.2
3	8	BfloR3	CRZ-ext	2130.83	2702.51	2081.48	1543.4	1525.45	2043.16	2571.4	3164.38	5278.75	5697.88	11168.1
3	9	BfloR3	CRZ-ext	1260.86	2736.88	1633.19	1004.88	1309.41	1541.36	1804.78	3950.82	5333.43	4120.98	8104.24
1	1	BfloR4	GnRH	944.072	712.377	752.583	876.107	893.417	1590.6	1860.52	2216.36	2154.87	1922.29	35658.4
1	2	BfloR4	GnRH	694.588	427.006	412.279	589.614	393.407	1179.49	2038.47	2589.91	2102.84	2300.36	36681.4
1	1	BfloR4	CRZ	748.354	864.574	358.66	465.055	1287.65	1878.13	2754.27	3237.27	3050.75	3245.2	36650.3
1	2	BfloR4	CRZ	676.579	765.389	859.922	1000.72	1412.49	1984.27	1995.35	2709.86	3398.8	3430.41	42694.3
1	3	BfloR4	CRZ	623.269	978.379	1075.43	928.961	1286.85	2019.24	2332.02	2900.81	2878.93	3322.5	42571.6
1	1	BfloR4	CRZ-ext	640.971	730.531	537.66	428.651	249.822	625.723	805.049	2037.43	1989.16	1620.48	45173.8
1	2	BfloR4	CRZ-ext	677.194	533.327	681.396	411.328	679.038	321.938	948.165	1716	2031.82	1959.78	43812
1	3	BfloR4	CRZ-ext	748.217	605.213	466.238	750.429	590.169	571.751	697.6	1751.8	1872.22	2065.91	30276.8
2	3	BfloR4	GnRH	663.813	251.185	2027.24	1365.12	1934.47	2559.41	4074.14	4588.4	4724.88	7311.14	17918.4
2	4	BfloR4	GnRH	825.594	537.592	2654.29	1975.67	1671.18	1277.68	4968.7	3948.93	6018.29	8427.5	20436
2	4	BfloR4	CRZ	449.237	411.783	2008.32	1761.26	1008.93	1387.36	807.497	5787.26	8360.86	9012.3	22307.6
2	5	BfloR4	CRZ	394.661	412.433	2780.27	2083.47	1581.8	1456.79	753.565	7043.1	7353.76	13188	20586.9
2	6	BfloR4	CRZ	430.735	644.755	2081.58	1562.76	1586.03	887.889	591.89	3622.24	3604.27	9922.41	23545.5
2	4	BfloR4	CRZ-ext	1883.91	1503.93	3281.23	1490.71	1065.24	1508.26	1614.93	2384.1	3276.59	5269.29	23541.5
2	5	BfloR4	CRZ-ext	682.077	788.062	2152.89	1618.26	1817.55	1776.95	394.528	3100.66	3957.67	5572.98	24047.8
2	6	BfloR4	CRZ-ext	394.87	411.772	2440.93	1832.44	1871.18	1186.43	699.504	1882.15	3973.57	5373.9	20000.9
3	5	BfloR4	GnRH	1316.9	1656.59	1207.73	2084.56	2121.89	2839.72	1442.88	8895.56	9490.31	11593.8	15306.4
3	6	BfloR4	GnRH	1748.34	1466.26	1587.91	2690.62	2354.45	3425.92	2154.43	9764.46	10984.9	11574.5	13446.2
3	7	BfloR4	GnRH	1871.22	1310.68	1425.73	3991.74	2781.93	3000.74	3473.92	9341.92	13683	11322.1	12272.5
3	7	BfloR4	CRZ	1377.25	1324.5	1422.31	2939.84	2872.76	3000.01	4185.06	10859.8	13718.5	12299.3	16123.3
3	8	BfloR4	CRZ	1040.01	1152.49	1311.69	2619.56	3568.34	3497.54	2778	11056	13273.9	11801.6	19220.1
3	9	BfloR4	CRZ	1711.83	1119.01	1645.23	7181.78	7922.24	8895.76	8461.22	9299.03	12122.7	8257.6	20592.3
3	7	BfloR4	CRZ-ext	1436.11	1577.46	1570.92	2690.22	3709.76	2769.22	2617.69	12780.1	11680.9	10030.4	22468.3
3	8	BfloR4	CRZ-ext	1188.51	1411.93	1452.14	1960.46	2871.92	2805.03	2633.4	10501.5	10967.2	9834.35	18620.4
1	1	BfloR2	GnRH	710.862	1721.05	1505.13	1241.68	16270	30783.2	38533.5	57658.2	54275.9	66977.2	50376.8
1	2	BfloR2	GnRH	2081.24	672.917	3927.73	2305.67	24652.2	26033.2	44464.7	55662.4	54249.6	60236.3	30007
1	1	BfloR2	CRZ	782.014	1897.85	672.544	603.075	177.725	816.771	745.181	478.453	1014.94	905.991	31309.8
1	2	BfloR2	CRZ	675.743	815.509	761.012	638.783	532.908	532.609	497.036	460.934	392.064	336.968	24200
1	3	BfloR2	CRZ	356.186	904.17	601.567	709.845	497.852	622.102	781.56	673.223	356.027	496.974	28584.2
1	1	BfloR2	CRZ-ext	817.627	814.991	636.984	602.613	604.094	852.003	461.623	372.373	1407.95	585.676	36202.4
1	2	BfloR2	CRZ-ext	978.641	442.676	477.916	585.679	284.209	337.411	373.152	354.656	374.3	585.631	31375.7
1	3	BfloR2	CRZ-ext	426.636	726.684	353.85	354.711	284.545	283.815	532.572	531.6	373.573	319.829	26075.6
2	3	BfloR2	GnRH	2153.63	2252.59	1183.61	8021.45	23233.8	41152.6	50413.8	60697.8	57800.2	60821.6	44226.4
2	4	BfloR2	GnRH	3691.76	1669.17	1293.08	9014.74	24343.8	39693.8	47563.7	49537.6	41516.4	53169	36156.1
2	5	BfloR2	GnRH	3782.65	2964.19	3622.84	9246.26	28245.5	46884.8	51427.4	38491.9	52320.5	55491.6	39643.5
2	4	BfloR2	CRZ	6142.81	4261.82	5279.81	2420.05	2046.66	2066.81	1446.83	1692.85	1396.79	1288.61	39962.1
2	5	BfloR2	CRZ	3469.31	3731.31	3237.84	2083.54	1974.94	1749.14	2028.04	1445.76	1325.28	4701.14	34453.8
2	6	BfloR2	CRZ	3186.41	2869.34	3272.09	1430.91	1693.24	1784.08	1764.13	1745.21	2049.58	1517.5	39196.9
2	4	BfloR2	CRZ-ext	3856.74	3874.7	2005.98	1818.51	1834.02	1995.56	1252.99	1815.36	1502.55	1499.41	30958.2
2	5	BfloR2	CRZ-ext	3892.3	2413.14	2110.57	2332.1	2698.38	1997.01	1588.35	1639.24	1325.08	1887.34	54890.7
3	6	BfloR2	GnRH	3621.52	2927.7	2774.4	11053.4	27041.3	42559	52133	51300.1	58149.5	64925.2	51298.6
3	7	BfloR2	GnRH	3056.98	2757.05	2960.76	10245.3	24708.5	42189.5	50921.3	58615.1	60730.3	58284.2	57189.9
3	8	BfloR2	GnRH	3319.47	2851.3	2791.56	8953.18	23835.7	40826.1	50850.8	53867.1	52267.4	48620.5	49244.9
3	6	BfloR2	CRZ-ext	3734.02	2176.24	2695.28	1962.55	2242.61	1873.43	1402.02	1155.39	1479.31	843.394	57290.1
3	7	BfloR2	CRZ-ext	3639.91	2626	1886.68	1377.38	1883.72	1836.89	1271.83	1657.86	1071.3	990.239	49533.5
3	8	BfloR2	CRZ-ext	1904.68	1256.64	923.908	1886.61	941.768	1086.68	1552.07	1248.53	2162.86	1393.4	46909.7
3	7	BfloR2	CRZ	5411.25	2964.98	2092.18	1961.28	1732.69	1666.94	1196.8	1192.23	1405.06	1063.62	40369
3	8	BfloR2	CRZ	4413.27	3901.37	2490.59	2094.05	1638.51	1743.25	1832.13	1433.89	1053.54	1430.77	45943
1	1	BfloR1	CRZ	836.687	923.589	1846.57	2641.4	2534.16	5023.49	991.795	1532.6	2361.71	35877.2	35910.4
1	2	BfloR1	CRZ	1128.62	1177.08	2428.48	5857.59	5322.72	6070.61	1857.03	2506.38	21105.8	40644.8	67867.8
1	3	BfloR1	CRZ	1565.04	1248.45		5557.4	3352.17	3251.06	3713.66	3065.78	3299.47	37327.1	62606.9
1	1	BfloR1	GnRH	2110.62	1883.78	5883.99	7405.65	25024	57798.9	67490.8	72815.8	90562.2	90585.6	71808.4
1	2	BfloR1	GnRH	1619.5	1828.64	2516.36	7832.01	11911.2	72505.2	67622	89404.6	79271.5	103540	70792.5
1	3	BfloR1	GnRH	2001.52	1666.44	10514	6415.51	36061.7	68352.6	74927.4	82558.9	99295.8	100197	90520.4
2	4	BfloR1	CRZ	468.542	324.073	684.702	471.512	236.893	363.776	127.41	365.327	274.157	349.811	14243.9
2	5	BfloR1	CRZ	287.858	468.547	323.969	508.085	309.597	254.672	363.973	255.456	365.849	257.51	21371.4
2	6	BfloR1	CRZ	611.986	360.517	396.504	290.085	510.334	327.129	236.561	602.828	365.595	330.895	17929.8
2	4	BfloR1	GnRH	339.359	360.24	324.553	1080.79	3212.46	3883.38	5877.04	4746.43	5537.48	5113.51	26314.8
2	5	BfloR1	GnRH	268.339	521.993	396.692	990.412	2594.09	4263.29	4418.74	5046.32	5150.98	3917.42	26158.1
2	6	BfloR1	GnRH	214.383	360.641	180.101	738.14	3119.81	4699.96	5854.07	5585.58	5352.49	4707.67	22965
2	1	BfloR1	CRZ-ext	485.963	522.497	306.288	253.974	218.525	363.753	345.626	584.441	530.409	2556.49	20809.1
2	2	BfloR1	CRZ-ext	324.213	180.123	306.405	253.842	237.037	363.445	163.539	218.87	439.165	1747.01	14029.3
3	7	BfloR1	GnRH	665.962	436.768	1488	474.149	10979.7	13278.6	29297.2	22783.4	44085	53062.6	50173.3
3	8	BfloR1	GnRH	684.656	437.756	1564.24	985.862	10912.4	13485	26280.4	22668.6	48076.3	51303	84141.1
3	7	BfloR1	CRZ	1141.43	759.805	934.72	664.326	1262.84	545.307	1179	704.799	517.183	549.928	48699
3	8	BfloR1	CRZ	1256.57	760.006	362.486	777.848	1112.42	282.077	542.079	538.328	424.638	256.602	78888.9
3	9	BfloR1	CRZ	799.348	626.659	286.027	492.565	848.399	301.088	617.766	463.925	959.391	275.427	49747.9
3	3	BfloR1	CRZ-ext	1351.23	493.881	686.523	588.486	301.489	262.975	299.195	854.121	388.132	256.691	45662.8
3	4	BfloR1	CRZ-ext	836.83	456.097	1011.11	227.691	640.882	563.875	374.22	352.402	425.983	366.578	39409.9
3	5	BfloR1	CRZ-ext	723.348	265.482	896.215	436.004	395.612	375.741	393.208	296.86	350.795	586.607	41753
